# Positional information drives distinct traits in transcriptomically identified neuronal types

**DOI:** 10.1101/2024.09.15.613138

**Authors:** Inbal Shainer, Johannes M. Kappel, Eva Laurell, Joseph C. Donovan, Martin W. Schneider, Enrico Kuehn, Irene Arnold-Ammer, Manuel Stemmer, Johannes Larsch, Herwig Baier

**Affiliations:** Max Planck Institute for Biological Intelligence, Am Klopferspitz 18, 82152 Martinsried, Germany; Friedrich Miescher Institute for Biomedical Research, Maulbeerstrasse 66, CH-4058 Basel, Switzerland; Center for Integrative Genomics, Faculty of Biology and Medicine, University of Lausanne, CH-1015 Lausanne, Switzerland

**Author notes:** These authors contributed equally to this work (Inbal Shainer, Johannes M. Kappel).

## Abstract

Neuronal phenotypic traits such as morphology, connectivity, and function are dictated, to a large extent, by a specific combination of differentially expressed genes. Clusters of neurons in transcriptomic space correspond to distinct cell types and in some cases (e. g., *C. elegans* neurons^1^ and retinal ganglion cells^2–4^) have been shown to share morphology and function. The zebrafish optic tectum is composed of a spatial array of neurons that transforms visual inputs into motor outputs. While the visuotopic map is continuous, subregions of the tectum are functionally specialized^5,6^. To uncover the cell-type architecture of the tectum, we transcriptionally profiled its neurons, revealing more than 60 cell types that are organized in distinct anatomical layers. We then measured the visual responses of thousands of tectal neurons by two-photon calcium imaging and matched them with their transcriptional profile. Furthermore, we characterized the morphologies of transcriptionally identified neurons using specific transgenic lines. Surprisingly, we found that neurons that are transcriptionally similar can diverge functionally and morphologically. Incorporating the spatial coordinates of neurons within the tectal volume revealed functionally and morphologically defined anatomical subclusters within individual transcriptomic clusters. Our findings demonstrate that extrinsic, position-dependent factors expand the phenotypic repertoire of genetically similar neurons.
