## Extended data table 2 for "Positional information drives distinct traits in transcriptomically identified neuronal types"

### Sheet: Sheet1
	immediate early gene	comments	references
1	atf3	Activated after nerve injury and during regeneration	Neve, Luis D., et al. "Activating transcription factor 3 and reactive astrocytes following optic nerve injury in zebrafish." Comparative Biochemistry and Physiology Part C: Toxicology & Pharmacology 155.2 (2012): 213-218.
			Wang, Lin-Fang, et al. "Activating transcription factor 3 promotes spinal cord regeneration of adult zebrafish." Biochemical and biophysical research communications 488.3 (2017): 522-527.
			van den Brink, Susanne C., et al. "Single-cell sequencing reveals dissociation-induced gene expression in tissue subpopulations." Nature methods 14.10 (2017): 935.
2	atp1b1b	Induced after hypothermia or osmotic shock.	Effects of hypothermia on gene expression in zebrafish gills: upregulation in differentiation and function of ionocytes as compensatory responses
			Kwong, Raymond WM, Yusuke Kumai, and Steve F. Perry. "The physiology of fish at low pH: the zebrafish as a model system." Journal of Experimental Biology 217.5 (2014): 651-662.
3	bdnf	mRNA levels increase after brain injury.	Lucini, Carla, et al. "BDNF, brain, and regeneration: Insights from zebrafish." International journal of molecular sciences 19.10 (2018): 3155.
			Oliveira, Rui F., et al. "Assessment of fight outcome is needed to activate socially driven transcriptional changes in the zebrafish brain." Proceedings of the National Academy of Sciences 113.5 (2016): E654-E661.
4	bhlhe40		Long, Yong, et al. "Transcriptomic characterization of temperature stress responses in larval zebrafish." PloS one 7.5 (2012): e37209.
5	btg2		Oliveira, Rui F., et al. "Assessment of fight outcome is needed to activate socially driven transcriptional changes in the zebrafish brain." Proceedings of the National Academy of Sciences 113.5 (2016): E654-E661.
			van den Brink, Susanne C., et al. "Single-cell sequencing reveals dissociation-induced gene expression in tissue subpopulations." Nature methods 14.10 (2017): 935.
6	cebp1		Oliveira, Rui F., et al. "Assessment of fight outcome is needed to activate socially driven transcriptional changes in the zebrafish brain." Proceedings of the National Academy of Sciences 113.5 (2016): E654-E661.
7	cebpb		van den Brink, Susanne C., et al. "Single-cell sequencing reveals dissociation-induced gene expression in tissue subpopulations." Nature methods 14.10 (2017): 935.
8	dusp1		Oliveira, Rui F., et al. "Assessment of fight outcome is needed to activate socially driven transcriptional changes in the zebrafish brain." Proceedings of the National Academy of Sciences 113.5 (2016): E654-E661.
			van den Brink, Susanne C., et al. "Single-cell sequencing reveals dissociation-induced gene expression in tissue subpopulations." Nature methods 14.10 (2017): 935.
9	dusp5		Long, Yong, et al. "Transcriptomic characterization of temperature stress responses in larval zebrafish." PloS one 7.5 (2012): e37209.
			Oliveira, Rui F., et al. "Assessment of fight outcome is needed to activate socially driven transcriptional changes in the zebrafish brain." Proceedings of the National Academy of Sciences 113.5 (2016): E654-E661.
10	Egr1		Long, Yong, et al. "Transcriptomic characterization of temperature stress responses in larval zebrafish." PloS one 7.5 (2012): e37209.
			van den Brink, Susanne C., et al. "Single-cell sequencing reveals dissociation-induced gene expression in tissue subpopulations." Nature methods 14.10 (2017): 935.
11	egr2a		Oliveira, Rui F., et al. "Assessment of fight outcome is needed to activate socially driven transcriptional changes in the zebrafish brain." Proceedings of the National Academy of Sciences 113.5 (2016): E654-E661.
12	egr2b		Oliveira, Rui F., et al. "Assessment of fight outcome is needed to activate socially driven transcriptional changes in the zebrafish brain." Proceedings of the National Academy of Sciences 113.5 (2016): E654-E661.
13	egr4		Oliveira, Rui F., et al. "Assessment of fight outcome is needed to activate socially driven transcriptional changes in the zebrafish brain." Proceedings of the National Academy of Sciences 113.5 (2016): E654-E661.
14	fosab		Oliveira, Rui F., et al. "Assessment of fight outcome is needed to activate socially driven transcriptional changes in the zebrafish brain." Proceedings of the National Academy of Sciences 113.5 (2016): E654-E661.
			van den Brink, Susanne C., et al. "Single-cell sequencing reveals dissociation-induced gene expression in tissue subpopulations." Nature methods 14.10 (2017): 935.
15	fosb		Long, Yong, et al. "Transcriptomic characterization of temperature stress responses in larval zebrafish." PloS one 7.5 (2012): e37209.
16	fosl2		Long, Yong, et al. "Transcriptomic characterization of temperature stress responses in larval zebrafish." PloS one 7.5 (2012): e37209.
17	gadd45ba		Long, Yong, et al. "Transcriptomic characterization of temperature stress responses in larval zebrafish." PloS one 7.5 (2012): e37209.
18	gadd45bb		Long, Yong, et al. "Transcriptomic characterization of temperature stress responses in larval zebrafish." PloS one 7.5 (2012): e37209.
19	hsp70l		van den Brink, Susanne C., et al. "Single-cell sequencing reveals dissociation-induced gene expression in tissue subpopulations." Nature methods 14.10 (2017): 935.
20	hsp90aa1.2		van den Brink, Susanne C., et al. "Single-cell sequencing reveals dissociation-induced gene expression in tissue subpopulations." Nature methods 14.10 (2017): 935.
21	ier2a		Long, Yong, et al. "Transcriptomic characterization of temperature stress responses in larval zebrafish." PloS one 7.5 (2012): e37209.
			van den Brink, Susanne C., et al. "Single-cell sequencing reveals dissociation-induced gene expression in tissue subpopulations." Nature methods 14.10 (2017): 935.
22	ier2b		Long, Yong, et al. "Transcriptomic characterization of temperature stress responses in larval zebrafish." PloS one 7.5 (2012): e37209.
			van den Brink, Susanne C., et al. "Single-cell sequencing reveals dissociation-induced gene expression in tissue subpopulations." Nature methods 14.10 (2017): 935.
23	ier5		Oliveira, Rui F., et al. "Assessment of fight outcome is needed to activate socially driven transcriptional changes in the zebrafish brain." Proceedings of the National Academy of Sciences 113.5 (2016): E654-E661.
			van den Brink, Susanne C., et al. "Single-cell sequencing reveals dissociation-induced gene expression in tissue subpopulations." Nature methods 14.10 (2017): 935.
24	jdp2		Oliveira, Rui F., et al. "Assessment of fight outcome is needed to activate socially driven transcriptional changes in the zebrafish brain." Proceedings of the National Academy of Sciences 113.5 (2016): E654-E661.
25	jdp2b		van den Brink, Susanne C., et al. "Single-cell sequencing reveals dissociation-induced gene expression in tissue subpopulations." Nature methods 14.10 (2017): 935.
26	jun		van den Brink, Susanne C., et al. "Single-cell sequencing reveals dissociation-induced gene expression in tissue subpopulations." Nature methods 14.10 (2017): 935.
27	junba		Oliveira, Rui F., et al. "Assessment of fight outcome is needed to activate socially driven transcriptional changes in the zebrafish brain." Proceedings of the National Academy of Sciences 113.5 (2016): E654-E661.
			van den Brink, Susanne C., et al. "Single-cell sequencing reveals dissociation-induced gene expression in tissue subpopulations." Nature methods 14.10 (2017): 935.
28	junbb		van den Brink, Susanne C., et al. "Single-cell sequencing reveals dissociation-induced gene expression in tissue subpopulations." Nature methods 14.10 (2017): 935.
29	jund	Expression increased after injury	Smith, Ashley M., et al. "Modulation of TNFα Activity by the microRNA Let-7 Coordinates Zebrafish Heart Regeneration." iScience 15 (2019): 1-15.
30	mcl1a		Kratz, E., et al. "Functional characterization of the Bcl-2 gene family in the zebrafish." Cell Death & Differentiation 13.10 (2006): 1631-1640.
31	mcl1b		Kratz, E., et al. "Functional characterization of the Bcl-2 gene family in the zebrafish." Cell Death & Differentiation 13.10 (2006): 1631-1640.
			Hernández, Pedro P., et al. "Single-cell transcriptional analysis reveals ILC-like cells in zebrafish." Science immunology 3.29 (2018): eaau5265.
32	myca		Ateş, Perihan Seda, et al. "Methylparaben induces malformations and alterations on apoptosis, oxidant–antioxidant status, ccnd1 and myca expressions in zebrafish embryos." Journal of biochemical and molecular toxicology 32.3 (2018): e22036.
			Sander, Veronika, Richard W. Naylor, and Alan J. Davidson. "Mind the gap: renal tubule responses to injury and the role of Cxcl12 and Myc." Annals of translational medicine 7.Suppl 1 (2019).
33	mycb		van den Brink, Susanne C., et al. "Single-cell sequencing reveals dissociation-induced gene expression in tissue subpopulations." Nature methods 14.10 (2017): 935.
34	mycn		Oliveira, Rui F., et al. "Assessment of fight outcome is needed to activate socially driven transcriptional changes in the zebrafish brain." Proceedings of the National Academy of Sciences 113.5 (2016): E654-E661.
35	nfkbiaa		Long, Yong, et al. "Transcriptomic characterization of temperature stress responses in larval zebrafish." PloS one 7.5 (2012): e37209.
36	npas4a		Long, Yong, et al. "Transcriptomic characterization of temperature stress responses in larval zebrafish." PloS one 7.5 (2012): e37209.
			Oliveira, Rui F., et al. "Assessment of fight outcome is needed to activate socially driven transcriptional changes in the zebrafish brain." Proceedings of the National Academy of Sciences 113.5 (2016): E654-E661.
37	nr4a1		Oliveira, Rui F., et al. "Assessment of fight outcome is needed to activate socially driven transcriptional changes in the zebrafish brain." Proceedings of the National Academy of Sciences 113.5 (2016): E654-E661.
38	pim1		Oliveira, Rui F., et al. "Assessment of fight outcome is needed to activate socially driven transcriptional changes in the zebrafish brain." Proceedings of the National Academy of Sciences 113.5 (2016): E654-E661.
39	ppp1r15a		van den Brink, Susanne C., et al. "Single-cell sequencing reveals dissociation-induced gene expression in tissue subpopulations." Nature methods 14.10 (2017): 935.
40	ptgs2b		Long, Yong, et al. "Transcriptomic characterization of temperature stress responses in larval zebrafish." PloS one 7.5 (2012): e37209.
41	sik1		Oliveira, Rui F., et al. "Assessment of fight outcome is needed to activate socially driven transcriptional changes in the zebrafish brain." Proceedings of the National Academy of Sciences 113.5 (2016): E654-E661.
42	socs3a		Oliveira, Rui F., et al. "Assessment of fight outcome is needed to activate socially driven transcriptional changes in the zebrafish brain." Proceedings of the National Academy of Sciences 113.5 (2016): E654-E661.
43	ubc		van den Brink, Susanne C., et al. "Single-cell sequencing reveals dissociation-induced gene expression in tissue subpopulations." Nature methods 14.10 (2017): 935.
